# T:B cell cooperation in ectopic lymphoid follicles propagates CNS autoimmunity

**DOI:** 10.1101/2023.06.01.543004

**Authors:** Anna Kolz, Isabel Julia Bauer, Clara de la Rosa, Vladyslav Kavaka, Anna Sophie Thomann, Rosa Schmitz, Martin Kerschensteiner, Eduardo Beltran, Naoto Kawakami, Anneli Peters

## Abstract

Meningeal ectopic lymphoid follicle-like structures (eLFs) have been described in multiple sclerosis (MS) and its animal model experimental autoimmune encephalomyelitis (EAE), but their role in CNS autoimmunity is unclear. To analyze the cellular phenotypes and interactions within these structures, we employed a Th17 adoptive transfer EAE model featuring formation of large, numerous eLFs. Single-cell transcriptomic analysis revealed that clusters of activated B cells and B1/Marginal Zone-like B cells are overrepresented in the CNS and identified B cells poised for undergoing antigen-driven germinal center (GC) reactions and clonal expansion in the CNS. Furthermore, CNS B cells showed enhanced capacity for antigen presentation and immunological synapse formation compared to peripheral B cells. To directly visualize Th17:B cell cooperation in eLFs, we labeled Th17 cells with a ratiometric calcium sensor, and tracked their interactions with tdTomato-labeled B cells in real-time. Thereby, we demonstrated for the first time that T and B cells form long-lasting antigen-specific contacts in meningeal eLFs that result in reactivation of autoreactive T cells. Consistent with these findings, autoreactive T cells depended on CNS B cells to maintain a pro-inflammatory cytokine profile in the CNS. Collectively, our study reveals that extensive T:B cell cooperation occurs in meningeal eLFs in our model promoting differentiation and clonal expansion of B cells, as well as reactivation of CNS T cells and thereby supporting smoldering inflammatory processes within the CNS compartment. Our results provide valuable insights into the function of eLFs and may provide a direction for future research in MS.
