## Supplemental Table 1 for "T:B cell cooperation in ectopic lymphoid follicles propagates CNS autoimmunity"

### Sheet: ClusterMarkers_Top50_updated by
p_val	avg_log2FC	pct.1	pct.2	p_val_adj	cluster	gene
1.15361e-35	0.740506	0.208	0.147	3.5823e-31	0	B3gnt8
1.7347e-22	0.667163	0.111	0.071	5.38675e-18	0	Rflnb
8.65424e-49	0.654954	0.244	0.164	2.6874e-44	0	Gm19951
5.00244e-42	0.640746	0.25	0.179	1.55341e-37	0	S1pr4
1.51377e-74	0.62504	0.453	0.357	4.70072e-70	0	Emp3
2.78727e-22	0.59045	0.173	0.129	8.65531e-18	0	Itgb7
7.19816e-24	0.5816	0.238	0.192	2.23524e-19	0	AI467606
1.32402e-20	0.57638	0.267	0.228	4.11148e-16	0	Pglyrp1
4.57189e-56	0.571491	0.419	0.335	1.41971e-51	0	Cd55
1.41992e-11	0.558001	0.185	0.159	4.40927e-07	0	Trim59
1.1166e-41	0.555744	0.423	0.373	3.46738e-37	0	Nrm
5.22744e-50	0.526918	0.483	0.418	1.62328e-45	0	Id3
1.16709e-26	0.523479	0.274	0.222	3.62418e-22	0	Calhm2
2.21967e-42	0.502018	0.444	0.386	6.89274e-38	0	2023-03-01
3.91458e-08	0.500635	0.159	0.138	0.0012156	0	Cpm
2.37086e-13	0.496777	0.298	0.277	7.36222e-09	0	Cd200
8.57295e-07	0.49085	0.119	0.101	0.0266216	0	Mapk11
1.25985e-09	0.485434	0.109	0.084	3.91221e-05	0	Rapgef4
3.07814e-17	0.480502	0.272	0.236	9.55855e-13	0	Adrb2
8.95951e-23	0.480457	0.347	0.308	2.7822e-18	0	Hhex
4.54629e-33	0.480129	0.377	0.324	1.41176e-28	0	Mylip
2.98222e-05	0.473318	0.105	0.09	0.926069	0	Scimp
0.003657	0.465623	0.156	0.151	1	0	Gsn
9.04166e-25	0.460902	0.376	0.339	2.80771e-20	0	Icosl
3.10108e-06	0.46042	0.187	0.172	0.0962979	0	Pxdc1
4.51241e-12	0.456702	0.277	0.256	1.40124e-07	0	Tnfaip8l2
2.39676e-14	0.455686	0.269	0.239	7.44267e-10	0	Cdkn2d
7.00356e-09	0.455316	0.209	0.187	0.000217482	0	Lmo2
9.75353e-44	0.447734	0.42	0.35	3.02876e-39	0	Rasgrp2
4.1408e-14	0.44677	0.262	0.232	1.28584e-09	0	St6gal1
1.99272e-22	0.444779	0.291	0.242	6.188e-18	0	Tmem108
1.37884e-84	0.443026	0.627	0.534	4.2817e-80	0	Sell
1.12514e-16	0.438557	0.291	0.255	3.4939e-12	0	Neurl3
9.72411e-06	0.434667	0.201	0.19	0.301963	0	Srpk3
0.000273163	0.43182	0.198	0.191	1	0	Arhgef3
1.87275e-64	0.430362	0.646	0.617	5.81544e-60	0	Rabac1
1.92749e-96	0.428359	0.729	0.625	5.98543e-92	0	Vpreb3
1.96551e-61	0.428181	0.644	0.608	6.1035e-57	0	Ralgps2
3.03075e-32	0.424081	0.465	0.429	9.41139e-28	0	Rnase6
1.77732e-06	0.424003	0.131	0.114	0.0551911	0	Phf1
6.10665e-05	0.423195	0.11	0.096	1	0	Clcf1
5.98698e-09	0.422299	0.305	0.295	0.000185914	0	Gimap7
1.57491e-15	0.421404	0.315	0.286	4.89057e-11	0	Il10ra
7.02356e-07	0.417211	0.245	0.234	0.0218103	0	Stat4
6.50544e-05	0.416728	0.189	0.177	1	0	Cxxc5
1.16955e-90	0.414046	0.763	0.705	3.63179e-86	0	Ighd
5.78393e-32	0.41298	0.461	0.421	1.79608e-27	0	Ripor2
1.28183e-16	0.412905	0.392	0.375	3.98047e-12	0	H2-DMb1
4.36339e-44	0.406897	0.54	0.49	1.35496e-39	0	S100a10
2.42573e-18	0.406477	0.292	0.253	7.53261e-14	0	Traf5
0	2.37066	0.279	0.035	0	1	Cd9
0	2.28301	0.514	0.101	0	1	Fcrl5
0	2.20969	0.147	0.008	0	1	Serpine2
0	2.19891	0.204	0.017	0	1	Nebl
0	2.03247	0.129	0.002	0	1	I830077J02Rik
5.08173e-289	2.00153	0.225	0.031	1.57803e-284	1	Rgs10
1.78527e-269	1.94909	0.376	0.095	5.54379e-265	1	Dtx1
2.15014e-292	1.90536	0.186	0.019	6.67684e-291	1	Myof
1.08359e-262	1.74261	0.354	0.085	3.36488e-258	1	Pik3r4
3.99792e-228	1.56849	0.664	0.326	1.24147e-223	1	Cr2
0	1.56215	0.836	0.422	0	1	Plac8
3.44756e-156	1.41531	0.299	0.089	1.07057e-151	1	Cd1d1
1.43282e-160	1.40555	0.141	0.021	4.44934e-156	1	Cd36
1.63734e-137	1.36553	0.244	0.069	5.08444e-133	1	Tm6sf1
3.48982e-92	1.3137	0.124	0.028	1.08369e-87	1	Ffar2
2.27601e-119	1.29826	0.129	0.024	7.06771e-115	1	Nedd4
6.11723e-118	1.29142	0.311	0.117	1.89958e-113	1	Marcks
1.17449e-108	1.29054	0.33	0.135	3.64713e-104	1	Dph5
5.28204e-110	1.21616	0.13	0.026	1.64023e-105	1	Pde4a
1.58249e-91	1.20873	0.162	0.046	4.91412e-87	1	Cdh17
6.41658e-84	1.18019	0.116	0.027	1.99254e-79	1	Il9r
8.29834e-105	1.16638	0.128	0.026	2.57688e-100	1	Csf2rb
3.34974e-82	1.14402	0.179	0.057	1.0402e-77	1	Hes1
2.0071e-113	1.14345	0.355	0.147	6.23263e-109	1	Rsu1
2.90805e-91	1.08744	0.14	0.035	9.03037e-87	1	Camkmt
1.27935e-145	1.07449	0.691	0.413	3.97275e-141	1	Pdia4
2.92364e-65	1.07014	0.112	0.031	9.07879e-61	1	Cd300lf
5.18473e-66	1.02632	0.126	0.037	1.61001e-61	1	Gm11707
1.31757e-75	0.993249	0.263	0.112	4.09146e-71	1	Plbd1
7.03844e-76	0.961677	0.145	0.042	2.18565e-71	1	Gm4610
1.33103e-52	0.951559	0.102	0.03	4.13324e-48	1	Tbc1d9
5.04167e-31	0.944689	0.273	0.162	1.56559e-26	1	Gm26917
1.12898e-50	0.932255	0.111	0.035	3.50581e-46	1	Fam189b
3.62746e-63	0.927665	0.25	0.112	1.12644e-58	1	Gm6377
1.08519e-69	0.919017	0.315	0.149	3.36983e-65	1	Tpst2
5.54655e-70	0.899453	0.292	0.133	1.72237e-65	1	Tyrobp
2.56779e-65	0.892948	0.159	0.054	7.97375e-61	1	Cacna1e
1.39556e-44	0.892327	0.132	0.05	4.33364e-40	1	Hmgn3
3.7341e-65	0.884623	0.122	0.035	1.15955e-60	1	Edaradd
6.91046e-76	0.869878	0.371	0.183	2.14591e-71	1	Ell3
7.38688e-70	0.867676	0.314	0.148	2.29385e-65	1	Pdcd2l
2.83751e-43	0.829195	0.141	0.057	8.81131e-39	1	Trps1
2.22097e-31	0.817571	0.103	0.042	6.89677e-27	1	Ahr
1.75606e-77	0.814423	0.386	0.192	5.45309e-73	1	Mfsd10
1.61688e-40	0.800653	0.157	0.068	5.0209e-36	1	Id2
1.84592e-120	0.789464	0.72	0.435	5.73215e-116	1	Cybb
1.38955e-124	0.759475	0.841	0.621	4.31497e-120	1	Mzb1
2.73403e-44	0.749359	0.178	0.078	8.48997e-40	1	Mxd4
8.09558e-59	0.746519	0.348	0.182	2.51392e-54	1	BC028528
1.20226e-43	0.746332	0.11	0.038	3.73339e-39	1	Emb
0	2.68272	0.468	0.119	0	2	Ccnd2
0	2.52682	0.45	0.066	0	2	Srm
0	2.22072	0.479	0.103	0	2	Shmt2
0	2.10735	0.418	0.082	0	2	Ppa1
0	2.07219	0.468	0.095	0	2	Mettl1
0	2.0699	0.611	0.153	0	2	Apex1
0	2.06113	0.474	0.097	0	2	Timm8a1
1.50249e-291	2.04814	0.275	0.046	4.66569e-291	2	Psat1
0	1.96804	0.931	0.676	0	2	Ncl
0	1.92068	0.899	0.568	0	2	Mif
0	1.88022	0.793	0.331	0	2	C1qbp
3.15166e-258	1.87558	0.314	0.068	9.78685e-254	2	Mthfd2
3.86457e-95	1.86871	0.134	0.032	1.20006e-90	2	AA467197
0	1.84177	0.755	0.323	0	2	Ranbp1
4.15202e-263	1.82227	0.201	0.026	1.28933e-258	2	Slc29a1
0	1.81191	0.192	0.015	0	2	Shmt1
2.05385e-274	1.80528	0.281	0.05	6.37782e-270	2	Rrp1b
3.9023e-291	1.79874	0.443	0.121	1.21178e-288	2	Bzw2
0	1.78525	0.615	0.213	0	2	Nolc1
2.54211e-166	1.78088	0.497	0.224	7.894e-162	2	Marcksl1
0	1.77375	0.74	0.347	0	2	Hspd1
0	1.77119	0.642	0.237	0	2	Nhp2
3.11012e-242	1.76013	0.222	0.035	9.65785e-238	2	Pus7
0	1.75373	0.532	0.147	0	2	Mrto4
3.93825e-256	1.7358	0.522	0.184	1.22294e-251	2	Phgdh
0	1.73125	0.772	0.402	0	2	Pa2g4
4.96896e-292	1.72187	0.398	0.094	1.54301e-291	2	Dctpp1
0	1.71119	0.671	0.266	0	2	Nop58
0	1.6966	0.803	0.383	0	2	Fbl
1.1803e-282	1.65391	0.451	0.124	3.66517e-278	2	Nop16
7.04544e-272	1.62564	0.281	0.05	2.18782e-267	2	Ifrd2
1.21619e-254	1.60385	0.224	0.034	3.77663e-250	2	Gcsh
9.45041e-239	1.60044	0.281	0.058	2.93464e-234	2	Lap3
0	1.59512	0.796	0.443	0	2	Set
3.12557e-285	1.5922	0.664	0.276	9.70582e-281	2	Gnl3
7.9922e-276	1.5843	0.626	0.249	2.48182e-271	2	Hspa9
7.75755e-253	1.56073	0.474	0.147	2.40895e-248	2	Ppan
1.36476e-276	1.55068	0.4	0.099	4.23798e-272	2	Rrp15
7.57301e-293	1.54523	0.731	0.333	2.35165e-291	2	Ddx21
4.53612e-258	1.54084	0.58	0.223	1.4086e-253	2	Mybbp1a
0	1.53916	0.89	0.602	0	2	Eif4a1
5.18261e-199	1.53849	0.204	0.036	1.60936e-194	2	Uck2
8.86361e-199	1.52668	0.306	0.079	2.75242e-194	2	Gm28285
6.62825e-209	1.51797	0.259	0.055	2.05827e-204	2	Atad3a
6.6342e-220	1.51382	0.32	0.078	2.06012e-215	2	Rrp9
1.53543e-221	1.51011	0.358	0.097	4.76796e-217	2	Ipo5
7.57325e-228	1.50731	0.293	0.064	2.35172e-223	2	Gar1
1.28474e-200	1.49604	0.155	0.02	3.98949e-196	2	Gsto1
9.72109e-232	1.48358	0.482	0.162	3.01869e-227	2	Dkc1
2.19094e-205	1.48012	0.138	0.015	6.80354e-201	2	Slc7a5
2.96584e-232	1.88884	0.691	0.287	9.20983e-228	3	Iglc1
8.18986e-60	1.59991	0.152	0.044	2.5432e-55	3	Sapcd1
5.34095e-38	1.31155	0.153	0.058	1.65852e-33	3	Atp1b1
3.89721e-44	1.27178	0.119	0.035	1.2102e-39	3	Ston1
5.67404e-36	1.17399	0.269	0.141	1.76196e-31	3	2010309G21Rik
6.15011e-100	1.12732	0.659	0.384	1.90979e-95	3	Vim
8.16972e-72	1.1237	0.511	0.291	2.53694e-67	3	Txndc5
2.02337e-82	1.09779	0.615	0.373	6.28319e-78	3	Rasgrp2
1.15574e-21	0.98297	0.126	0.057	3.58892e-17	3	Csrp2
3.64149e-188	0.974089	0.982	0.929	1.13079e-183	3	Iglc2
3.51961e-33	0.956971	0.314	0.18	1.09295e-28	3	Pafah1b3
5.99378e-25	0.949847	0.106	0.041	1.86125e-20	3	Cep89
0.000751708	0.946454	0.156	0.124	1	3	Iglv1
1.89917e-23	0.874248	0.209	0.114	5.89749e-19	3	Gm5914
5.94149e-12	0.853763	0.107	0.058	1.84501e-07	3	Cbfa2t3
1.31775e-14	0.853592	0.234	0.158	4.09202e-10	3	Mta3
2.88693e-06	0.83759	0.111	0.074	0.089648	3	Rgs1
1.4038e-15	0.82699	0.111	0.055	4.35921e-11	3	Fam129c
4.51541e-280	0.82426	1	0.994	1.40217e-275	3	H3f3a
8.9254e-31	0.818585	0.345	0.209	2.7716e-26	3	S1pr4
1.36135e-71	0.809573	0.773	0.568	4.22741e-67	3	Serpinb1a
7.65981e-21	0.806415	0.25	0.152	2.3786e-16	3	Grap2
1.44435e-26	0.806252	0.349	0.225	4.48516e-22	3	Pik3ip1
2.1672e-17	0.795854	0.149	0.078	6.7298e-13	3	Kctd14
6.55605e-29	0.781023	0.402	0.269	2.03585e-24	3	Cmah
1.38749e-114	0.776168	0.96	0.844	4.30857e-110	3	Iglc3
2.59021e-26	0.774273	0.337	0.212	8.04337e-22	3	A430078G23Rik
2.67431e-14	0.772002	0.19	0.118	8.30452e-10	3	Il12a
2.59445e-17	0.769722	0.185	0.106	8.05654e-13	3	Gm30054
9.60569e-18	0.759149	0.156	0.082	2.98285e-13	3	Gm45552
1.54563e-28	0.751167	0.422	0.29	4.79964e-24	3	Hexb
7.48231e-39	0.746286	0.568	0.398	2.32348e-34	3	Emp3
1.40498e-13	0.740602	0.226	0.152	4.36289e-09	3	Kmo
2.34951e-20	0.735224	0.372	0.269	7.29593e-16	3	Anxa6
2.06374e-31	0.723637	0.494	0.349	6.40852e-27	3	Add3
5.68509e-22	0.719202	0.324	0.213	1.76539e-17	3	Rasa3
4.15633e-34	0.708193	0.553	0.407	1.29066e-29	3	Ccnd3
3.64738e-58	0.705706	0.785	0.635	1.13262e-53	3	Acp5
1.33491e-12	0.70192	0.105	0.055	4.14529e-08	3	F730311O21Rik
3.84381e-09	0.700911	0.118	0.072	0.000119362	3	Polm
1.72329e-08	0.692127	0.105	0.065	0.000535133	3	Dhrs1
1.19192e-09	0.691446	0.147	0.095	3.70128e-05	3	Leprotl1
7.05654e-10	0.689699	0.138	0.087	2.19127e-05	3	Hes6
9.1393e-06	0.687042	0.246	0.195	0.283803	3	Iglv3
2.55175e-15	0.686329	0.374	0.289	7.92395e-11	3	Sptbn1
6.93437e-07	0.680083	0.112	0.074	0.0215333	3	Smpdl3a
8.43838e-40	0.673923	0.652	0.508	2.62037e-35	3	S100a10
3.63716e-13	0.67323	0.158	0.094	1.12945e-08	3	Ceacam1
1.44166e-10	0.650726	0.104	0.058	4.47679e-06	3	Gucd1
5.48704e-13	0.64958	0.318	0.239	1.70389e-08	3	Ppp1r21
3.86783e-205	2.44502	0.878	0.743	1.20108e-200	4	AY036118
1.01852e-153	1.70931	0.864	0.788	3.1628e-149	4	Lars2
2.19065e-210	1.66821	1	1	6.80262e-206	4	Gm42418
0.000708127	1.29626	0.133	0.105	1	4	Hist1h1d
2.39509e-05	1.13092	0.306	0.292	0.743746	4	Hist1h1c
7.65761e-05	0.983991	0.374	0.383	1	4	Hist1h1e
4.87439e-05	0.705	0.558	0.667	1	4	Myh9
0.00791694	0.638518	0.14	0.193	1	4	Trim25
0.000767121	0.630274	0.076	0.121	1	4	Capn7
0.00193364	0.615337	0.132	0.189	1	4	Uimc1
0.00347205	0.599448	0.09	0.132	1	4	Rmi1
0.00222417	0.59645	0.088	0.131	1	4	Ppp6r3
0.0038543	0.574508	0.19	0.266	1	4	Prrc2a
0.000763689	0.556674	0.099	0.15	1	4	Dhx8
0.000250733	0.554337	0.122	0.184	1	4	Actn4
0.00135277	0.547727	0.115	0.168	1	4	Itpr3
0.00425766	0.544969	0.1	0.144	1	4	1600020E01Rik
0.0044371	0.541027	0.113	0.159	1	4	Paxx
0.00565241	0.536466	0.206	0.28	1	4	Dgkd
0.00698672	0.534253	0.109	0.154	1	4	Sp1
0.00612464	0.530771	0.098	0.139	1	4	Aff1
0.00557674	0.526196	0.067	0.101	1	4	Dync1li1
0.00589093	0.524966	0.072	0.106	1	4	Camk1d
0.00180899	0.518055	0.076	0.116	1	4	Thoc1
0.00619142	0.515982	0.253	0.352	1	4	Malt1
0.000286439	0.504229	0.114	0.174	1	4	Prdm2
0.000739772	0.500544	0.084	0.13	1	4	Irak3
0.00201898	0.497233	0.075	0.115	1	4	Med13l
0.00178578	0.487799	0.096	0.142	1	4	Snx20
0.000331934	0.487573	0.187	0.272	1	4	Flna
0.0013386	0.486465	0.09	0.136	1	4	Usp8
0.000119789	0.485028	0.086	0.141	1	4	Acsf2
7.14634e-11	0.48052	0.73	0.848	2.21915e-06	4	mt-Atp8
0.000457313	0.478823	0.078	0.124	1	4	Atp11b
2.59756e-07	0.475592	0.113	0.198	0.00806621	4	Herc1
0.00217293	0.473764	0.161	0.226	1	4	Ncoa3
0.00136358	0.471407	0.074	0.115	1	4	Zhx1
0.000184972	0.469817	0.071	0.118	1	4	Lamb3
2.1195e-06	0.469714	0.675	0.754	0.0658167	4	Tsc22d3
0.00986678	0.46875	0.073	0.105	1	4	Kctd12
0.0017649	0.467276	0.098	0.144	1	4	Plk2
0.00260673	0.467151	0.082	0.122	1	4	Wdr82
1.58713e-06	0.467107	0.139	0.23	0.0492853	4	Senp7
0.00467461	0.466011	0.301	0.422	1	4	Ccnd3
4.57327e-05	0.464885	0.125	0.194	1	4	Zmynd11
3.03423e-05	0.464683	0.189	0.284	0.942219	4	St8sia4
0.00876798	0.462364	0.164	0.223	1	4	A430078G23Rik
0.00192019	0.461493	0.092	0.136	1	4	Herc2
5.20322e-06	0.453996	0.14	0.229	0.161575	4	Gatad2b
5.87048e-05	0.453821	0.193	0.294	1	4	Sipa1
0	4.14893	0.241	0.008	0	5	Ifit3
0	3.18948	0.28	0.017	0	5	Usp18
0	3.12831	0.505	0.075	0	5	Irf7
0	3.12123	0.408	0.042	0	5	Rtp4
3.19428e-282	3.09077	0.368	0.054	9.91921e-278	5	Slfn5
6.19379e-253	3.00563	0.156	0.009	1.92336e-248	5	Ifit2
2.00072e-137	2.87237	0.229	0.041	6.21285e-133	5	Isg15
1.47852e-260	2.6668	0.108	0.003	4.59124e-256	5	Ifit1
7.29953e-197	2.61308	0.312	0.054	2.26672e-192	5	Tgtp2
1.90662e-73	2.58328	0.105	0.016	5.92061e-69	5	Ifitm3
8.27862e-191	2.53054	0.412	0.099	2.57076e-186	5	Zbp1
8.81683e-181	2.41258	0.562	0.196	2.73789e-176	5	Ifi47
1.56237e-225	2.39807	0.119	0.005	4.85164e-221	5	Mx1
1.53737e-214	2.36708	0.399	0.081	4.77401e-210	5	Xaf1
1.40876e-159	2.36622	0.155	0.016	4.37462e-155	5	Oasl2
6.98327e-235	2.34438	0.541	0.141	2.16852e-230	5	Ifi213
8.01139e-178	2.28617	0.261	0.041	2.48778e-173	5	Oasl1
8.1602e-145	2.22646	0.441	0.137	2.53399e-140	5	Irgm1
4.10041e-132	2.18069	0.315	0.077	1.2733e-127	5	Igtp
2.60274e-147	2.1547	0.308	0.067	8.08229e-143	5	Ifi206
1.3525e-146	2.1501	0.377	0.098	4.19991e-142	5	Ifi214
8.50786e-70	2.1157	0.233	0.071	2.64195e-65	5	Isg20
1.2088e-90	2.02593	0.298	0.09	3.75368e-86	5	Ifi208
4.49499e-99	1.99873	0.102	0.011	1.39583e-94	5	Ifit1bl1
1.25192e-88	1.97361	0.405	0.164	3.88759e-84	5	Phf11b
1.42132e-189	1.9641	0.844	0.512	4.41361e-185	5	Ifi27l2a
6.8192e-97	1.95189	0.25	0.063	2.11757e-92	5	Trim30d
2.13866e-127	1.9276	0.548	0.23	6.64119e-123	5	Bst2
8.72689e-83	1.90188	0.139	0.024	2.70996e-78	5	Serpina3f
3.90646e-203	1.88869	0.758	0.349	1.21307e-198	5	Stat1
7.326e-122	1.88239	0.491	0.189	2.27494e-117	5	Trim30a
8.53343e-100	1.87247	0.375	0.128	2.64989e-95	5	Rnf213
3.36803e-103	1.85641	0.136	0.019	1.04587e-98	5	Cmpk2
1.12026e-139	1.85258	0.4	0.111	3.47875e-135	5	Slfn8
4.78698e-83	1.83665	0.17	0.035	1.4865e-78	5	Lgals3bp
6.78494e-91	1.81688	0.362	0.129	2.10693e-86	5	Parp14
3.23496e-73	1.77985	0.232	0.067	1.00455e-68	5	Eif2ak2
3.11288e-72	1.77911	0.325	0.123	9.66641e-68	5	Tor3a
8.70599e-75	1.72255	0.178	0.042	2.70347e-70	5	Gm47242
1.36703e-53	1.677	0.145	0.037	4.24503e-49	5	Oas1a
1.67333e-19	1.66594	0.115	0.047	5.1962e-15	5	Gbp2
3.29249e-69	1.60431	0.287	0.1	1.02242e-64	5	Gm4070
1.76416e-59	1.57773	0.208	0.063	5.47825e-55	5	H2-T24
1.06053e-52	1.56832	0.193	0.06	3.29328e-48	5	Gbp7
1.54609e-63	1.56157	0.305	0.117	4.80108e-59	5	Parp9
3.16391e-57	1.54258	0.239	0.081	9.82489e-53	5	Gbp4
1.67837e-46	1.51659	0.173	0.055	5.21183e-42	5	Herc6
3.79405e-53	1.48773	0.138	0.034	1.17817e-48	5	Dhx58
2.83191e-30	1.45586	0.116	0.037	8.79394e-26	5	Socs1
1.11978e-64	1.43695	0.361	0.151	3.47726e-60	5	Ddx58
0	2.56986	0.71	0.11	0	6	Cfp
0	1.97646	0.472	0.052	0	6	Flt3
2.70729e-238	1.38814	0.66	0.158	8.40693e-234	6	Socs3
8.46544e-177	1.3439	0.621	0.176	2.62877e-172	6	Bhlhe40
3.74837e-119	1.32143	0.303	0.067	1.16398e-114	6	Rgs1
8.76555e-206	1.3111	0.321	0.047	2.72197e-201	6	Dusp4
2.2299e-191	1.30042	0.858	0.309	6.9245e-187	6	Ccr6
6.89489e-181	1.2683	0.379	0.071	2.14107e-176	6	Mef2b
3.3856e-201	1.26658	0.57	0.134	1.05133e-196	6	Lmnb1
4.64208e-133	1.26262	0.219	0.034	1.44151e-128	6	AA467197
3.84238e-162	1.19715	0.955	0.495	1.19317e-157	6	Syngr2
2.72991e-120	1.14962	0.329	0.077	8.47719e-116	6	Plscr1
7.44788e-132	1.11424	0.436	0.113	2.31279e-127	6	Plbd1
1.01096e-157	1.06583	0.61	0.174	3.13934e-153	6	Slc17a9
4.56988e-140	1.06196	0.775	0.294	1.41909e-135	6	Tagln2
7.73431e-114	0.980248	0.163	0.022	2.40173e-109	6	Slamf9
3.4977e-124	0.978032	0.237	0.041	1.08614e-119	6	B3gnt7
9.24967e-139	0.962815	0.568	0.166	2.8723e-134	6	Traf1
2.96955e-115	0.95324	0.966	0.588	9.22135e-111	6	Gapdh
3.98353e-138	0.949021	0.401	0.094	1.23701e-133	6	Rrad
2.73509e-98	0.9477	0.186	0.032	8.49326e-94	6	Fas
2.35923e-93	0.937161	0.232	0.049	7.32613e-89	6	Eif2s3y
6.37591e-134	0.920014	0.884	0.358	1.97991e-129	6	Gngt2
1.13151e-126	0.901655	0.659	0.222	3.51366e-122	6	Serpina3g
4.4821e-120	0.890815	0.874	0.371	1.39183e-115	6	Lpxn
5.12619e-74	0.889869	0.184	0.04	1.59183e-69	6	Fam46c
1.73917e-123	0.886612	0.468	0.129	5.40066e-119	6	Got1
1.39569e-87	0.862504	0.249	0.058	4.33404e-83	6	Gla
1.54997e-148	0.860626	0.511	0.137	4.81313e-144	6	Ccnd2
3.1686e-122	0.858911	0.679	0.228	9.83946e-118	6	Rps12-ps3
2.6468e-86	0.83561	0.573	0.217	8.2191e-82	6	Slc25a19
4.16145e-81	0.812161	0.267	0.069	1.29226e-76	6	Id2
6.66564e-78	0.802858	0.167	0.032	2.06988e-73	6	Ffar2
5.05636e-115	0.797169	0.769	0.288	1.57015e-110	6	Lrrk2
1.58507e-118	0.796737	0.773	0.289	4.92213e-114	6	Gpr171
1.20094e-106	0.789092	0.984	0.701	3.72929e-102	6	Hnrnpa1
8.94487e-105	0.782739	0.119	0.013	2.77765e-100	6	Ier5l
6.05109e-240	0.766282	1	0.995	1.87904e-235	6	Rps12
2.50839e-71	0.763464	0.418	0.148	7.78929e-67	6	Sdf2l1
2.66645e-79	0.760865	0.22	0.051	8.28013e-75	6	Itm2c
1.92191e-89	0.757138	0.233	0.051	5.96811e-85	6	Dusp10
3.65688e-98	0.73113	0.738	0.292	1.13557e-93	6	Plek
7.35259e-102	0.730696	0.593	0.203	2.2832e-97	6	Gramd3
3.30348e-86	0.729477	0.265	0.065	1.02583e-81	6	Ddx3y
3.05865e-82	0.729256	0.228	0.052	9.49803e-78	6	Grasp
4.38356e-87	0.718197	0.715	0.296	1.36123e-82	6	Gem
9.73203e-84	0.713419	0.957	0.53	3.02209e-79	6	Cotl1
1.25865e-92	0.710679	0.589	0.212	3.90848e-88	6	Hs3st1
2.80336e-77	0.708383	0.771	0.347	8.70527e-73	6	Pgk1
2.47061e-101	0.706961	0.497	0.156	7.67199e-97	6	Tmem256
5.94867e-283	3.31497	0.536	0.108	1.84724e-278	7	Egr1
9.7129e-264	3.01577	0.642	0.173	3.01615e-259	7	Nr4a1
0	3.00975	0.414	0.04	0	7	Egr3
4.61988e-288	2.68386	0.257	0.021	1.43461e-283	7	Egr2
6.81932e-208	2.34293	0.667	0.212	2.1176e-203	7	Nfkbid
1.10798e-204	2.33426	0.685	0.233	3.44063e-200	7	Marcksl1
2.47345e-134	2.25808	0.491	0.163	7.68081e-130	7	Icam1
1.57403e-192	2.19906	0.667	0.226	4.88785e-188	7	Myc
2.75248e-113	2.0449	0.446	0.147	8.54727e-109	7	Il4i1
1.07956e-126	1.97033	0.516	0.182	3.35235e-122	7	Bhlhe40
2.08084e-155	1.96163	0.147	0.013	6.46164e-151	7	Nr4a3
3.69932e-115	1.92567	0.499	0.181	1.14875e-110	7	Bcl2a1b
7.18801e-87	1.82991	0.456	0.177	2.23209e-82	7	Gadd45b
3.29866e-96	1.82693	0.455	0.172	1.02433e-91	7	Traf1
6.08985e-108	1.79843	0.403	0.123	1.89108e-103	7	Tagap
1.05286e-73	1.75757	0.38	0.143	3.26944e-69	7	Ccnd2
7.95883e-61	1.72466	0.252	0.081	2.47145e-56	7	Bcl2a1d
1.63723e-75	1.72208	0.396	0.15	5.0841e-71	7	Pim1
1.97512e-212	1.68117	0.955	0.58	6.13333e-208	7	Cd83
1.4329e-65	1.67345	0.158	0.034	4.44958e-61	7	Fas
9.18344e-93	1.6371	0.403	0.136	2.85173e-88	7	Litaf
3.44737e-62	1.58931	0.326	0.12	1.07051e-57	7	Hilpda
3.5676e-91	1.57918	0.345	0.103	1.10785e-86	7	Kdm6b
3.09224e-99	1.56779	0.547	0.226	9.60234e-95	7	Rasgef1b
4.92512e-83	1.56718	0.418	0.154	1.5294e-78	7	Nfkbiz
4.30134e-70	1.56096	0.124	0.021	1.3357e-65	7	Il2ra
1.25395e-69	1.55802	0.277	0.085	3.8939e-65	7	Tnfaip3
1.9822e-34	1.5447	0.21	0.082	6.15532e-30	7	Plscr1
1.01528e-49	1.5384	0.31	0.126	3.15274e-45	7	Batf
7.44745e-103	1.53012	0.89	0.742	2.31266e-98	7	Nfkbia
3.27252e-64	1.4949	0.141	0.028	1.01621e-59	7	Mir155hg
5.82756e-91	1.47805	0.611	0.298	1.80963e-86	7	Plek
1.25533e-55	1.46218	0.35	0.144	3.89819e-51	7	Lmnb1
1.60822e-54	1.454	0.354	0.147	4.994e-50	7	Rilpl2
1.25757e-101	1.45229	0.597	0.259	3.90514e-97	7	Dennd4a
7.42477e-86	1.43585	0.501	0.206	2.30562e-81	7	Ehd1
3.64653e-83	1.39795	0.519	0.223	1.13236e-78	7	Tgif1
4.49171e-48	1.39717	0.27	0.1	1.39481e-43	7	Rrad
1.37978e-53	1.37134	0.473	0.235	4.28465e-49	7	Map3k8
3.024e-81	1.35829	0.573	0.271	9.39044e-77	7	Samsn1
8.48263e-90	1.34882	0.611	0.281	2.63411e-85	7	Irf4
1.25733e-87	1.33032	0.694	0.366	3.90437e-83	7	Gpr183
8.52728e-68	1.32283	0.415	0.168	2.64798e-63	7	Ifrd1
1.94304e-44	1.30387	0.283	0.111	6.03371e-40	7	Kdm2b
1.66643e-40	1.28707	0.35	0.162	5.17478e-36	7	Gadd45g
1.35482e-84	1.22417	0.787	0.522	4.20711e-80	7	Rel
7.39911e-49	1.22276	0.524	0.292	2.29765e-44	7	Cd40
2.0262e-61	1.21295	0.457	0.206	6.29195e-57	7	Skil
4.67587e-70	1.17478	0.828	0.608	1.452e-65	7	Cd69
1.32247e-39	1.16666	0.173	0.055	4.10668e-35	7	Grasp
4.83627e-292	5.57258	0.144	0.003	1.50181e-292	8	Ighv11-2
9.35995e-196	4.28939	0.16	0.009	2.90655e-191	8	Igkv14-126
1.59556e-135	3.33083	0.251	0.035	4.9547e-131	8	S100a6
0	3.06032	0.452	0.033	0	8	Emb
0	3.03535	0.269	0.007	0	8	Ctla4
4.67245e-243	2.86188	0.914	0.368	1.45093e-238	8	Apoe
8.31587e-292	2.66336	0.686	0.126	2.58233e-292	8	Fcrl5
0	2.59743	0.322	0.012	0	8	Lysmd2
0	2.55409	0.185	0.001	0	8	1810046K07Rik
2.12298e-247	2.54494	0.318	0.031	6.59248e-243	8	Cd300lf
7.10649e-44	2.5231	0.127	0.025	2.20678e-39	8	Iglv2
1.07448e-289	2.51111	0.472	0.058	3.33658e-285	8	Ccdc28b
5.50852e-252	2.4829	0.725	0.165	1.71056e-247	8	Zbtb20
3.2539e-164	2.45729	0.292	0.039	1.01043e-159	8	Fam46c
1.0991e-202	2.44066	0.172	0.01	3.41302e-198	8	Adm
2.62225e-212	2.31021	0.306	0.032	8.14287e-208	8	Ahnak
1.37644e-253	2.29178	0.409	0.049	4.27427e-249	8	Cd9
0	2.24546	0.17	0.003	0	8	Zbtb32
9.10831e-36	2.1874	0.125	0.028	2.8284e-31	8	Atf3
2.85175e-233	2.1757	0.304	0.029	8.85555e-229	8	AC133103.1
2.4182e-254	2.12967	0.263	0.019	7.50922e-250	8	Slc7a7
7.37419e-292	2.09331	0.166	0.005	2.28991e-291	8	Actn1
5.06034e-254	2.04862	0.218	0.013	1.57139e-249	8	Krt222
3.04293e-112	2.00564	0.361	0.079	9.44922e-108	8	Plscr1
5.03156e-254	2.00122	0.211	0.012	1.56245e-249	8	Bhlhe41
1.34939e-163	1.96752	0.903	0.45	4.19025e-159	8	Plac8
1.91165e-67	1.95814	0.166	0.029	5.93625e-63	8	Ms4a6c
0	1.8167	0.146	0.002	0	8	Lmo7
7.85607e-85	1.79998	0.366	0.1	2.43955e-80	8	Ass1
2.36974e-109	1.78994	0.168	0.019	7.35876e-105	8	Ccr1
5.03869e-233	1.77524	0.15	0.006	1.56466e-228	8	Sox5
7.72786e-94	1.75897	0.261	0.05	2.39973e-89	8	Twsg1
1.3199e-31	1.74887	0.142	0.039	4.09869e-27	8	Zcwpw1
7.8561e-196	1.734	0.162	0.009	2.43955e-191	8	Fah
2.78992e-133	1.72311	0.581	0.163	8.66352e-129	8	Nfatc1
8.00608e-108	1.72065	0.22	0.032	2.48613e-103	8	Tbc1d9
9.866e-112	1.71305	0.505	0.145	3.06369e-107	8	Rilpl2
7.59109e-195	1.70532	0.144	0.007	2.35726e-190	8	Rbm47
6.85527e-101	1.69361	0.154	0.017	2.12877e-96	8	Anxa2
2.76269e-119	1.66933	0.156	0.015	8.57897e-115	8	Nid1
7.89177e-131	1.64048	0.193	0.021	2.45063e-126	8	St8sia6
2.11805e-98	1.63854	0.209	0.031	6.57718e-94	8	Csf2rb
1.18239e-200	1.63777	0.148	0.007	3.67168e-196	8	Oosp1
1.39338e-94	1.63019	0.304	0.065	4.32686e-90	8	Itgb1
2.58757e-91	1.60777	0.218	0.036	8.03517e-87	8	Mcoln2
1.81168e-113	1.5931	0.361	0.075	5.6258e-109	8	Rassf4
6.29266e-79	1.58372	0.248	0.052	1.95406e-74	8	Itm2c
1.17298e-90	1.57679	0.173	0.024	3.64246e-86	8	Atxn1
3.98213e-98	1.57178	0.201	0.029	1.23657e-93	8	Hepacam2
2.77048e-62	1.55117	0.203	0.044	8.60319e-58	8	Ahr
0	6.12629	0.717	0.003	0	9	Pclaf
0	5.1292	0.812	0.043	0	9	Stmn1
0	4.86817	0.703	0.004	0	9	Mki67
0	4.81858	0.71	0.002	0	9	Birc5
0	4.63932	0.725	0.03	0	9	Top2a
0	4.27071	0.587	0.006	0	9	Rrm2
0	4.13582	0.543	0.002	0	9	Ube2c
0	3.88076	0.609	0.003	0	9	Cdca3
0	3.84051	0.493	0.002	0	9	Ccnb2
0	3.7504	0.551	0.007	0	9	Nusap1
0	3.71454	0.652	0.007	0	9	Spc24
0	3.60638	0.601	0.018	0	9	Tyms
0	3.59014	0.746	0.032	0	9	Cks1b
0	3.52352	0.42	0.001	0	9	Cenpf
0	3.51756	0.565	0.001	0	9	Ccna2
0	3.5033	0.572	0.004	0	9	Tpx2
1.75474e-124	3.4863	0.514	0.053	5.44898e-120	9	Hist1h1b
0	3.46736	0.5	0.001	0	9	Kif11
0	3.46428	0.616	0.015	0	9	Cdca8
0	3.43168	0.406	0.011	0	9	Hist1h2ab
0	3.37336	0.623	0.018	0	9	Uhrf1
0	3.31803	0.558	0.017	0	9	Tk1
0	3.30416	0.572	0.002	0	9	Cdk1
2.33691e-68	3.23405	0.92	0.484	7.25681e-64	9	Hmgb2
0	3.09466	0.478	0.008	0	9	Cenpe
0	3.09098	0.493	0.003	0	9	Clspn
0	3.06411	0.536	0.007	0	9	Tcf19
0	3.05663	0.42	0	0	9	Esco2
9.01697e-50	3.04491	0.514	0.114	2.80004e-45	9	Hist1h2ae
7.10407e-218	3.0429	0.341	0.013	2.20603e-213	9	Hist1h1a
1.75464e-278	2.99011	0.601	0.032	5.44869e-274	9	Asf1b
0	2.93437	0.464	0.014	0	9	Kif23
0	2.91935	0.609	0.009	0	9	Cenpm
0	2.87774	0.558	0.021	0	9	Lockd
3.66302e-180	2.86332	0.63	0.055	1.13748e-175	9	Lig1
0	2.84595	0.413	0.004	0	9	Prc1
0	2.83618	0.522	0.003	0	9	Kif15
3.83354e-70	2.77868	0.58	0.107	1.19043e-65	9	Hist1h2ap
0	2.76981	0.558	0.012	0	9	Rad51
1.40605e-125	2.76066	0.703	0.099	4.36622e-121	9	Mcm3
1.83347e-92	2.75046	0.754	0.162	5.69347e-88	9	Dut
4.25014e-68	2.69394	0.957	0.567	1.31979e-63	9	H2afz
0	2.68315	0.413	0.003	0	9	Kif22
9.29684e-58	2.6615	0.739	0.215	2.88695e-53	9	H2afx
0	2.65334	0.522	0.02	0	9	Aurkb
0	2.64877	0.457	0.003	0	9	Ckap2l
0	2.64851	0.536	0.014	0	9	Knl1
9.96702e-50	2.6168	0.5	0.104	3.09506e-45	9	Hist1h1d
5.46635e-247	2.60619	0.362	0.012	1.69747e-242	9	Cdc20
0	2.59291	0.326	0.001	0	9	Cdkn3
